# TGF-β induces an atypical EMT to evade immune mechanosurveillance in lung adenocarcinoma dormant metastasis

**DOI:** 10.1101/2024.10.15.618357

**Authors:** Zhenghan Wang, Yassmin Elbanna, Inês Godet, Lila Peters, George Lampe, Yanyan Chen, Joao Xavier, Morgan Huse, Joan Massagué

## Abstract

The heterogeneity of epithelial-to-mesenchymal transition (EMT) programs is manifest in the diverse EMT-like phenotypes occurring during tumor progression. However, little is known about the mechanistic basis and functional role of specific forms of EMT in cancer. Here we address this question in lung adenocarcinoma (LUAD) cells that enter a dormancy period in response to TGF-β upon disseminating to distant sites. LUAD cells with the capacity to enter dormancy are characterized by expression of SOX2 and NKX2-1 primitive progenitor markers. In these cells, TGF-β induces growth inhibition accompanied by a full EMT response that subsequently transitions into an atypical mesenchymal state of round morphology and lacking actin stress fibers. TGF-β induces this transition by driving the expression of the actin-depolymerizing factor gelsolin, which changes a migratory, stress fiber-rich mesenchymal phenotype into a cortical actin-rich, spheroidal state. This transition lowers the biomechanical stiffness of metastatic progenitors, protecting them from killing by mechanosensitive cytotoxic T lymphocytes (CTLs) and natural killer (NK) cells. Inhibiting this actin depolymerization process clears tissues of dormant metastatic cells. Thus, LUAD primitive progenitors undergo an atypical EMT as part of a strategy to evade immune-mediated elimination during dormancy. Our results provide a mechanistic basis and functional role of this atypical EMT response of LUAD metastatic progenitors and further illuminate the role of TGF-β as a crucial driver of immune evasive metastatic dormancy.
