## Supplementary material for "TGF-β induces an atypical EMT to evade immune mechanosurveillance in lung adenocarcinoma dormant metastasis": Table 1: Table 1. GSEA of Kegg pathway dataset.xlsx

### Sheet: Up-regulated in Day7
NAME	ES	NES	NOM p-val	FDR q-val	FWER p-val	RANK AT MAX	LEADING EDGE
KEGG_LYSOSOME	0.60093	1.90349	0	0.00354326	0.004	4999	tags=48%, list=21%, signal=60%
KEGG_ARRHYTHMOGENIC_RIGHT_VENTRICULAR_CARDIOMYOPATHY_ARVC	0.645514	1.89114	0	0.00222763	0.005	2346	tags=32%, list=10%, signal=36%
KEGG_BASAL_CELL_CARCINOMA	0.657064	1.8695	0	0.00236488	0.008	3178	tags=42%, list=13%, signal=49%
KEGG_ECM_RECEPTOR_INTERACTION	0.614774	1.83055	0	0.00380812	0.017	3334	tags=39%, list=14%, signal=46%
KEGG_COMPLEMENT_AND_COAGULATION_CASCADES	0.630506	1.81532	0	0.00432378	0.024	2336	tags=28%, list=10%, signal=31%
KEGG_GRAFT_VERSUS_HOST_DISEASE	0.712384	1.81145	0	0.00376281	0.025	2449	tags=37%, list=10%, signal=41%
KEGG_AUTOIMMUNE_THYROID_DISEASE	0.692298	1.80524	0	0.00412722	0.032	2250	tags=27%, list=9%, signal=30%
KEGG_DILATED_CARDIOMYOPATHY	0.578372	1.74329	0	0.0110309	0.092	2700	tags=30%, list=11%, signal=33%
KEGG_HYPERTROPHIC_CARDIOMYOPATHY_HCM	0.582599	1.72832	0	0.0125544	0.115	2449	tags=29%, list=10%, signal=32%
KEGG_SYSTEMIC_LUPUS_ERYTHEMATOSUS	0.542745	1.69555	0	0.0182061	0.179	4324	tags=27%, list=18%, signal=33%
KEGG_RETINOL_METABOLISM	0.609249	1.66092	0.00287356	0.028067	0.281	3128	tags=12%, list=13%, signal=14%
KEGG_CELL_ADHESION_MOLECULES_CAMS	0.520888	1.64892	0.00126263	0.0302398	0.32	1972	tags=24%, list=8%, signal=26%
KEGG_GLYCOSAMINOGLYCAN_DEGRADATION	0.696278	1.64471	0.00486224	0.0291642	0.328	3054	tags=45%, list=13%, signal=52%
KEGG_ANTIGEN_PROCESSING_AND_PRESENTATION	0.553825	1.6195	0.0026738	0.0374814	0.425	2576	tags=27%, list=11%, signal=30%
KEGG_TGF_BETA_SIGNALING_PATHWAY	0.525785	1.5911	0.00263852	0.0490969	0.536	4251	tags=37%, list=18%, signal=44%
KEGG_NATURAL_KILLER_CELL_MEDIATED_CYTOTOXICITY	0.507417	1.58405	0.00125471	0.0491363	0.566	4558	tags=33%, list=19%, signal=40%
KEGG_TYPE_I_DIABETES_MELLITUS	0.602358	1.58092	0.0167939	0.0477753	0.578	2449	tags=34%, list=10%, signal=38%
KEGG_FOCAL_ADHESION	0.478138	1.57563	0	0.0492875	0.612	3407	tags=26%, list=14%, signal=30%
KEGG_HEDGEHOG_SIGNALING_PATHWAY	0.560151	1.57374	0.00984529	0.0477984	0.619	4275	tags=35%, list=18%, signal=42%
KEGG_ASTHMA	0.660217	1.57054	0.020155	0.0466834	0.629	2449	tags=23%, list=10%, signal=25%
KEGG_ALLOGRAFT_REJECTION	0.616423	1.56941	0.0190058	0.04481	0.632	2449	tags=33%, list=10%, signal=37%
KEGG_AXON_GUIDANCE	0.494066	1.55972	0	0.0475924	0.667	4250	tags=41%, list=18%, signal=50%
KEGG_INTESTINAL_IMMUNE_NETWORK_FOR_IGA_PRODUCTION	0.578338	1.55933	0.0117647	0.0457638	0.668	2056	tags=18%, list=9%, signal=20%
KEGG_NOTCH_SIGNALING_PATHWAY	0.557552	1.54829	0.0129125	0.0507475	0.731	5884	tags=43%, list=25%, signal=58%
KEGG_OTHER_GLYCAN_DEGRADATION	0.691393	1.54774	0.0192308	0.0489367	0.732	3895	tags=53%, list=16%, signal=64%
KEGG_CYTOKINE_CYTOKINE_RECEPTOR_INTERACTION	0.460266	1.53717	0	0.0528474	0.77	4482	tags=28%, list=19%, signal=34%
KEGG_GLYCOSAMINOGLYCAN_BIOSYNTHESIS_CHONDROITIN_SULFATE	0.611695	1.50231	0.0225443	0.0715088	0.876	5529	tags=64%, list=23%, signal=83%
KEGG_ALPHA_LINOLENIC_ACID_METABOLISM	0.635636	1.45353	0.0614173	0.110601	0.968	6117	tags=35%, list=26%, signal=48%
KEGG_RENIN_ANGIOTENSIN_SYSTEM	0.642858	1.44705	0.0528169	0.113658	0.977	2533	tags=33%, list=11%, signal=37%
KEGG_ABC_TRANSPORTERS	0.524353	1.42155	0.0365682	0.138351	0.991	3316	tags=37%, list=14%, signal=43%
KEGG_GLIOMA	0.471924	1.38563	0.0504087	0.181923	1	4635	tags=30%, list=20%, signal=37%
KEGG_NEUROACTIVE_LIGAND_RECEPTOR_INTERACTION	0.411741	1.37686	0.0103093	0.189221	1	2787	tags=18%, list=12%, signal=20%
KEGG_PATHWAYS_IN_CANCER	0.396279	1.3668	0.00744681	0.198883	1	3852	tags=27%, list=16%, signal=32%
KEGG_HEMATOPOIETIC_CELL_LINEAGE	0.456881	1.35767	0.0476821	0.206185	1	3168	tags=24%, list=13%, signal=28%
KEGG_DORSO_VENTRAL_AXIS_FORMATION	0.561331	1.35551	0.0856313	0.203794	1	4143	tags=43%, list=17%, signal=53%
KEGG_REGULATION_OF_ACTIN_CYTOSKELETON	0.404985	1.35113	0.0140023	0.204673	1	3351	tags=20%, list=14%, signal=23%
KEGG_VIRAL_MYOCARDITIS	0.466407	1.34903	0.0602241	0.202577	1	4366	tags=35%, list=18%, signal=43%
KEGG_LEISHMANIA_INFECTION	0.456872	1.34494	0.0571808	0.203926	1	1814	tags=16%, list=8%, signal=18%
KEGG_VASCULAR_SMOOTH_MUSCLE_CONTRACTION	0.434138	1.34268	0.0357143	0.20191	1	5312	tags=28%, list=22%, signal=36%
KEGG_MELANOGENESIS	0.44202	1.34224	0.0442133	0.197469	1	2883	tags=23%, list=12%, signal=26%
KEGG_VEGF_SIGNALING_PATHWAY	0.453999	1.34197	0.0583446	0.193098	1	4558	tags=27%, list=19%, signal=33%
KEGG_CHEMOKINE_SIGNALING_PATHWAY	0.410523	1.33984	0.0308422	0.191032	1	1290	tags=10%, list=5%, signal=10%
KEGG_CARDIAC_MUSCLE_CONTRACTION	0.460432	1.32988	0.0763984	0.201135	1	2173	tags=15%, list=9%, signal=17%
KEGG_PRIMARY_IMMUNODEFICIENCY	0.522914	1.32871	0.114035	0.198407	1	2576	tags=20%, list=11%, signal=22%
KEGG_INOSITOL_PHOSPHATE_METABOLISM	0.46962	1.31986	0.0878661	0.207903	1	5680	tags=47%, list=24%, signal=62%
KEGG_MAPK_SIGNALING_PATHWAY	0.380465	1.28068	0.0303712	0.266924	1	4675	tags=30%, list=20%, signal=37%
KEGG_ADHERENS_JUNCTION	0.431508	1.2635	0.129581	0.292406	1	3007	tags=19%, list=13%, signal=22%
KEGG_LONG_TERM_DEPRESSION	0.429845	1.23198	0.130548	0.35124	1	5312	tags=28%, list=22%, signal=36%
KEGG_METABOLISM_OF_XENOBIOTICS_BY_CYTOCHROME_P450	0.448334	1.23015	0.159441	0.347981	1	2411	tags=11%, list=10%, signal=12%
KEGG_ENDOCYTOSIS	0.373846	1.22973	0.0756303	0.342165	1	2401	tags=17%, list=10%, signal=19%
KEGG_MTOR_SIGNALING_PATHWAY	0.427727	1.20445	0.18661	0.39046	1	4591	tags=28%, list=19%, signal=35%
KEGG_CALCIUM_SIGNALING_PATHWAY	0.367659	1.20023	0.124694	0.392229	1	2977	tags=17%, list=13%, signal=20%
KEGG_ACUTE_MYELOID_LEUKEMIA	0.40395	1.16252	0.217151	0.47554	1	3680	tags=25%, list=16%, signal=29%
KEGG_GLYCOSAMINOGLYCAN_BIOSYNTHESIS_HEPARAN_SULFATE	0.465975	1.16242	0.268934	0.467055	1	3413	tags=35%, list=14%, signal=40%
KEGG_NON_SMALL_CELL_LUNG_CANCER	0.402745	1.1524	0.23099	0.484133	1	4635	tags=35%, list=20%, signal=44%
KEGG_ENDOMETRIAL_CANCER	0.413333	1.14872	0.252375	0.484604	1	4673	tags=31%, list=20%, signal=38%
KEGG_BIOSYNTHESIS_OF_UNSATURATED_FATTY_ACIDS	0.474715	1.14186	0.281298	0.493381	1	1373	tags=20%, list=6%, signal=21%
KEGG_WNT_SIGNALING_PATHWAY	0.354049	1.14146	0.196102	0.485853	1	3136	tags=18%, list=13%, signal=21%
KEGG_GNRH_SIGNALING_PATHWAY	0.370259	1.13409	0.223226	0.495474	1	4206	tags=23%, list=18%, signal=28%
KEGG_LINOLEIC_ACID_METABOLISM	0.464211	1.13311	0.272583	0.489634	1	3792	tags=17%, list=16%, signal=20%
KEGG_PHOSPHATIDYLINOSITOL_SIGNALING_SYSTEM	0.380677	1.12232	0.273103	0.50779	1	5680	tags=41%, list=24%, signal=53%
KEGG_PROSTATE_CANCER	0.366411	1.11272	0.285344	0.524497	1	4362	tags=24%, list=18%, signal=30%
KEGG_PPAR_SIGNALING_PATHWAY	0.372541	1.08578	0.309878	0.588387	1	2174	tags=18%, list=9%, signal=19%
KEGG_PEROXISOME	0.360053	1.08363	0.319574	0.58476	1	7146	tags=49%, list=30%, signal=70%
KEGG_FC_GAMMA_R_MEDIATED_PHAGOCYTOSIS	0.355122	1.08255	0.322622	0.578589	1	4305	tags=25%, list=18%, signal=30%
KEGG_O_GLYCAN_BIOSYNTHESIS	0.433532	1.0751	0.351822	0.58938	1	4406	tags=23%, list=19%, signal=28%
KEGG_TASTE_TRANSDUCTION	0.40199	1.06085	0.389381	0.617999	1	4153	tags=25%, list=18%, signal=30%
KEGG_NICOTINATE_AND_NICOTINAMIDE_METABOLISM	0.43366	1.03941	0.407012	0.666407	1	3030	tags=32%, list=13%, signal=36%
KEGG_DRUG_METABOLISM_CYTOCHROME_P450	0.36833	1.03425	0.406425	0.671381	1	3252	tags=13%, list=14%, signal=15%
KEGG_SNARE_INTERACTIONS_IN_VESICULAR_TRANSPORT	0.378863	1.01918	0.417143	0.703045	1	6962	tags=55%, list=29%, signal=78%
KEGG_HISTIDINE_METABOLISM	0.404801	1.01398	0.44376	0.707825	1	3544	tags=19%, list=15%, signal=23%
KEGG_RENAL_CELL_CARCINOMA	0.3467	1.00719	0.448418	0.716023	1	3732	tags=26%, list=16%, signal=30%
KEGG_GLYCOSPHINGOLIPID_BIOSYNTHESIS_GANGLIO_SERIES	0.44807	1.00284	0.453226	0.717772	1	3598	tags=53%, list=15%, signal=63%
KEGG_APOPTOSIS	0.329088	1.00035	0.455696	0.714476	1	4483	tags=27%, list=19%, signal=33%
KEGG_THYROID_CANCER	0.386312	0.988793	0.503817	0.736555	1	4142	tags=34%, list=17%, signal=42%
KEGG_JAK_STAT_SIGNALING_PATHWAY	0.311827	0.982677	0.505562	0.743697	1	5785	tags=34%, list=24%, signal=45%
KEGG_GLYCINE_SERINE_AND_THREONINE_METABOLISM	0.380896	0.97051	0.50541	0.765719	1	2368	tags=23%, list=10%, signal=26%
KEGG_GAP_JUNCTION	0.320806	0.969951	0.533333	0.757313	1	2705	tags=14%, list=11%, signal=16%
KEGG_REGULATION_OF_AUTOPHAGY	0.409151	0.965066	0.504702	0.760624	1	5183	tags=33%, list=22%, signal=43%
KEGG_ETHER_LIPID_METABOLISM	0.37462	0.947659	0.546296	0.794619	1	6493	tags=32%, list=27%, signal=44%
KEGG_ERBB_SIGNALING_PATHWAY	0.312079	0.945585	0.568653	0.790253	1	4673	tags=26%, list=20%, signal=32%
KEGG_FC_EPSILON_RI_SIGNALING_PATHWAY	0.311272	0.928008	0.6	0.824888	1	4558	tags=23%, list=19%, signal=28%
KEGG_ARACHIDONIC_ACID_METABOLISM	0.328126	0.916671	0.60979	0.8435	1	3792	tags=22%, list=16%, signal=26%
KEGG_PANCREATIC_CANCER	0.307772	0.905852	0.622435	0.859132	1	4907	tags=28%, list=21%, signal=35%
KEGG_T_CELL_RECEPTOR_SIGNALING_PATHWAY	0.294709	0.902728	0.662484	0.856676	1	4673	tags=22%, list=20%, signal=27%
KEGG_GLYCOSYLPHOSPHATIDYLINOSITOL_GPI_ANCHOR_BIOSYNTHESIS	0.360262	0.889815	0.637594	0.87648	1	7675	tags=60%, list=32%, signal=89%
KEGG_B_CELL_RECEPTOR_SIGNALING_PATHWAY	0.299425	0.878645	0.688347	0.892575	1	3392	tags=21%, list=14%, signal=24%
KEGG_LEUKOCYTE_TRANSENDOTHELIAL_MIGRATION	0.279227	0.865835	0.736641	0.91301	1	3761	tags=17%, list=16%, signal=21%
KEGG_NEUROTROPHIN_SIGNALING_PATHWAY	0.271562	0.860869	0.767107	0.914523	1	4693	tags=23%, list=20%, signal=28%
KEGG_LONG_TERM_POTENTIATION	0.295572	0.860119	0.734637	0.906142	1	6855	tags=37%, list=29%, signal=51%
KEGG_BLADDER_CANCER	0.317514	0.857772	0.696662	0.900947	1	1525	tags=15%, list=6%, signal=16%
KEGG_COLORECTAL_CANCER	0.297524	0.852188	0.737728	0.903501	1	4673	tags=25%, list=20%, signal=31%
KEGG_SMALL_CELL_LUNG_CANCER	0.278784	0.848532	0.737643	0.901984	1	3796	tags=26%, list=16%, signal=31%
KEGG_ADIPOCYTOKINE_SIGNALING_PATHWAY	0.296349	0.848087	0.744249	0.893317	1	5487	tags=35%, list=23%, signal=45%
KEGG_PHENYLALANINE_METABOLISM	0.367152	0.842847	0.70523	0.894711	1	4902	tags=33%, list=21%, signal=42%
KEGG_TIGHT_JUNCTION	0.263653	0.827217	0.818182	0.917634	1	4320	tags=23%, list=18%, signal=28%
KEGG_ALANINE_ASPARTATE_AND_GLUTAMATE_METABOLISM	0.317516	0.813944	0.755459	0.934196	1	5452	tags=34%, list=23%, signal=45%
KEGG_TYPE_II_DIABETES_MELLITUS	0.295999	0.802076	0.790665	0.947207	1	4955	tags=25%, list=21%, signal=32%
KEGG_GLYCEROPHOSPHOLIPID_METABOLISM	0.269845	0.800595	0.828794	0.940111	1	5992	tags=35%, list=25%, signal=46%
KEGG_STARCH_AND_SUCROSE_METABOLISM	0.301805	0.789041	0.795888	0.951432	1	2944	tags=17%, list=12%, signal=20%
KEGG_INSULIN_SIGNALING_PATHWAY	0.248526	0.786915	0.899878	0.94558	1	2861	tags=13%, list=12%, signal=15%
KEGG_MELANOMA	0.265709	0.766739	0.865123	0.968673	1	4307	tags=20%, list=18%, signal=24%
KEGG_GLYCEROLIPID_METABOLISM	0.277978	0.737753	0.88724	0.999606	1	3128	tags=21%, list=13%, signal=24%
KEGG_EPITHELIAL_CELL_SIGNALING_IN_HELICOBACTER_PYLORI_INFECTION	0.249461	0.733931	0.929945	0.994886	1	6750	tags=29%, list=28%, signal=40%
KEGG_ALZHEIMERS_DISEASE	0.227303	0.730562	0.963768	0.989664	1	5312	tags=21%, list=22%, signal=27%
KEGG_VIBRIO_CHOLERAE_INFECTION	0.256763	0.722879	0.913743	0.988944	1	6357	tags=31%, list=27%, signal=43%
KEGG_CHRONIC_MYELOID_LEUKEMIA	0.232767	0.697406	0.963446	1	1	3680	tags=16%, list=16%, signal=19%
KEGG_OLFACTORY_TRANSDUCTION	0.215885	0.662215	0.989886	1	1	6855	tags=13%, list=29%, signal=18%
KEGG_NITROGEN_METABOLISM	0.277448	0.661429	0.94164	1	1	5988	tags=32%, list=25%, signal=43%
KEGG_SPHINGOLIPID_METABOLISM	0.250973	0.651423	0.950938	1	1	2531	tags=18%, list=11%, signal=20%
KEGG_RIG_I_LIKE_RECEPTOR_SIGNALING_PATHWAY	0.224012	0.636499	0.983914	1	1	7032	tags=32%, list=30%, signal=46%
KEGG_PANTOTHENATE_AND_COA_BIOSYNTHESIS	0.246845	0.554469	0.968254	1	1	6576	tags=31%, list=28%, signal=43%
KEGG_STEROID_HORMONE_BIOSYNTHESIS	0.205787	0.547651	0.997085	1	1	8451	tags=43%, list=36%, signal=67%
KEGG_VASOPRESSIN_REGULATED_WATER_REABSORPTION	0.195944	0.525241	0.997218	0.997785	1	2700	tags=10%, list=11%, signal=11%

### Sheet: Down-regulated in Day 7
NAME	ES	NES	NOM p-val	FDR q-val	FWER p-val	RANK AT MAX	LEADING EDGE
KEGG_RIBOSOME	-0.741979	-2.61031	0	0	0	5330	tags=86%, list=22%, signal=111%
KEGG_DNA_REPLICATION	-0.79287	-2.39882	0	0	0	3645	tags=81%, list=15%, signal=95%
KEGG_SPLICEOSOME	-0.593688	-2.21866	0	0	0	5266	tags=65%, list=22%, signal=83%
KEGG_PROTEASOME	-0.717738	-2.21132	0	0	0	4569	tags=74%, list=19%, signal=92%
KEGG_CELL_CYCLE	-0.579734	-2.15014	0	0	0	4945	tags=54%, list=21%, signal=68%
KEGG_MISMATCH_REPAIR	-0.735908	-1.98361	0	0.000994878	0.005	3245	tags=61%, list=14%, signal=70%
KEGG_HOMOLOGOUS_RECOMBINATION	-0.708146	-1.94628	0	0.00173943	0.01	3695	tags=62%, list=16%, signal=73%
KEGG_BASE_EXCISION_REPAIR	-0.632553	-1.88969	0	0.00321786	0.021	4467	tags=63%, list=19%, signal=77%
KEGG_PYRIMIDINE_METABOLISM	-0.520777	-1.84435	0	0.00453891	0.033	4817	tags=54%, list=20%, signal=67%
KEGG_RNA_POLYMERASE	-0.629663	-1.78244	0.00297619	0.0105187	0.083	5701	tags=76%, list=24%, signal=100%
KEGG_GLYOXYLATE_AND_DICARBOXYLATE_METABOLISM	-0.72088	-1.77361	0	0.0109961	0.096	5171	tags=63%, list=22%, signal=80%
KEGG_NUCLEOTIDE_EXCISION_REPAIR	-0.530964	-1.68683	0.0137457	0.0215915	0.197	3658	tags=48%, list=15%, signal=56%
KEGG_CYSTEINE_AND_METHIONINE_METABOLISM	-0.558268	-1.65309	0.00316456	0.0257158	0.243	3683	tags=41%, list=16%, signal=49%
KEGG_AMINOACYL_TRNA_BIOSYNTHESIS	-0.506615	-1.53956	0.0181818	0.0666808	0.537	5048	tags=49%, list=21%, signal=62%
KEGG_TERPENOID_BACKBONE_BIOSYNTHESIS	-0.641613	-1.52118	0.0330969	0.0728492	0.588	3438	tags=47%, list=15%, signal=55%
KEGG_GLUTATHIONE_METABOLISM	-0.472716	-1.49443	0.0255591	0.0827075	0.653	2544	tags=30%, list=11%, signal=33%
KEGG_CITRATE_CYCLE_TCA_CYCLE	-0.533507	-1.4926	0.0185759	0.0791983	0.656	3845	tags=46%, list=16%, signal=55%
KEGG_RNA_DEGRADATION	-0.435984	-1.42434	0.0253623	0.126051	0.837	4100	tags=40%, list=17%, signal=48%
KEGG_PATHOGENIC_ESCHERICHIA_COLI_INFECTION	-0.4146	-1.36184	0.0291971	0.183954	0.939	2354	tags=29%, list=10%, signal=32%
KEGG_STEROID_BIOSYNTHESIS	-0.544908	-1.3611	0.0943878	0.175549	0.941	3459	tags=50%, list=15%, signal=59%
KEGG_ARGININE_AND_PROLINE_METABOLISM	-0.409247	-1.31533	0.0735786	0.220866	0.983	5175	tags=40%, list=22%, signal=51%
KEGG_PURINE_METABOLISM	-0.328982	-1.24865	0.0674847	0.31397	0.998	4842	tags=42%, list=20%, signal=52%
KEGG_PROTEIN_EXPORT	-0.455815	-1.2405	0.154728	0.315721	0.999	5663	tags=48%, list=24%, signal=63%
KEGG_CYTOSOLIC_DNA_SENSING_PATHWAY	-0.400501	-1.22963	0.137255	0.321126	0.999	5700	tags=40%, list=24%, signal=53%
KEGG_PARKINSONS_DISEASE	-0.33178	-1.22201	0.0859729	0.322854	0.999	6848	tags=52%, list=29%, signal=73%
KEGG_PYRUVATE_METABOLISM	-0.412125	-1.21527	0.189542	0.322146	0.999	3773	tags=39%, list=16%, signal=46%
KEGG_ONE_CARBON_POOL_BY_FOLATE	-0.491796	-1.21396	0.191977	0.312992	0.999	3218	tags=41%, list=14%, signal=48%
KEGG_HUNTINGTONS_DISEASE	-0.315398	-1.20976	0.0642857	0.309158	0.999	6603	tags=45%, list=28%, signal=62%
KEGG_PORPHYRIN_AND_CHLOROPHYLL_METABOLISM	-0.431462	-1.2038	0.176647	0.309933	0.999	2518	tags=22%, list=11%, signal=25%
KEGG_PROGESTERONE_MEDIATED_OOCYTE_MATURATION	-0.344781	-1.19675	0.0944206	0.310148	0.999	4976	tags=41%, list=21%, signal=51%
KEGG_BUTANOATE_METABOLISM	-0.408319	-1.18752	0.209877	0.315649	0.999	3097	tags=29%, list=13%, signal=33%
KEGG_P53_SIGNALING_PATHWAY	-0.352098	-1.18586	0.167286	0.308617	0.999	3501	tags=32%, list=15%, signal=37%
KEGG_AMINO_SUGAR_AND_NUCLEOTIDE_SUGAR_METABOLISM	-0.37296	-1.16549	0.197411	0.336433	1	2899	tags=23%, list=12%, signal=26%
KEGG_FRUCTOSE_AND_MANNOSE_METABOLISM	-0.390326	-1.15919	0.201149	0.336242	1	1308	tags=18%, list=6%, signal=19%
KEGG_MATURITY_ONSET_DIABETES_OF_THE_YOUNG	-0.430881	-1.14592	0.267806	0.351912	1	5490	tags=40%, list=23%, signal=52%
KEGG_PRION_DISEASES	-0.39574	-1.12007	0.268571	0.392544	1	4342	tags=36%, list=18%, signal=44%
KEGG_GLYCOLYSIS_GLUCONEOGENESIS	-0.345121	-1.11459	0.239544	0.393656	1	4747	tags=31%, list=20%, signal=39%
KEGG_VALINE_LEUCINE_AND_ISOLEUCINE_DEGRADATION	-0.3598	-1.10145	0.270968	0.410846	1	3991	tags=30%, list=17%, signal=35%
KEGG_BASAL_TRANSCRIPTION_FACTORS	-0.371917	-1.0925	0.27673	0.419296	1	6869	tags=56%, list=29%, signal=79%
KEGG_SELENOAMINO_ACID_METABOLISM	-0.392099	-1.08909	0.310056	0.416583	1	3890	tags=32%, list=16%, signal=38%
KEGG_OOCYTE_MEIOSIS	-0.297746	-1.07289	0.266055	0.442563	1	5302	tags=43%, list=22%, signal=55%
KEGG_OXIDATIVE_PHOSPHORYLATION	-0.291535	-1.06183	0.3	0.45677	1	6859	tags=48%, list=29%, signal=67%
KEGG_ALDOSTERONE_REGULATED_SODIUM_REABSORPTION	-0.340011	-1.05221	0.337748	0.468206	1	1819	tags=15%, list=8%, signal=17%
KEGG_PENTOSE_PHOSPHATE_PATHWAY	-0.382514	-1.04148	0.380682	0.483439	1	4747	tags=46%, list=20%, signal=57%
KEGG_DRUG_METABOLISM_OTHER_ENZYMES	-0.342757	-0.978764	0.482972	0.634172	1	4736	tags=32%, list=20%, signal=40%
KEGG_AMYOTROPHIC_LATERAL_SCLEROSIS_ALS	-0.300069	-0.968846	0.532872	0.648283	1	3208	tags=22%, list=14%, signal=25%
KEGG_TYROSINE_METABOLISM	-0.321664	-0.965547	0.493289	0.643941	1	3694	tags=24%, list=16%, signal=29%
KEGG_FATTY_ACID_METABOLISM	-0.321417	-0.959241	0.507553	0.647076	1	3159	tags=23%, list=13%, signal=27%
KEGG_GLYCOSPHINGOLIPID_BIOSYNTHESIS_LACTO_AND_NEOLACTO_SERIES	-0.329756	-0.873178	0.65812	0.867182	1	194	tags=9%, list=1%, signal=9%
KEGG_LYSINE_DEGRADATION	-0.28584	-0.870444	0.694352	0.857058	1	3154	tags=28%, list=13%, signal=32%
KEGG_NOD_LIKE_RECEPTOR_SIGNALING_PATHWAY	-0.262459	-0.868278	0.748227	0.845097	1	3039	tags=18%, list=13%, signal=21%
KEGG_PROPANOATE_METABOLISM	-0.296735	-0.859911	0.705329	0.848851	1	3788	tags=34%, list=16%, signal=41%
KEGG_TRYPTOPHAN_METABOLISM	-0.273475	-0.823975	0.755486	0.910927	1	3068	tags=25%, list=13%, signal=29%
KEGG_UBIQUITIN_MEDIATED_PROTEOLYSIS	-0.212378	-0.786098	0.984375	0.95995	1	5501	tags=32%, list=23%, signal=41%
KEGG_N_GLYCAN_BIOSYNTHESIS	-0.242341	-0.760832	0.92053	0.97481	1	6227	tags=37%, list=26%, signal=50%
KEGG_TOLL_LIKE_RECEPTOR_SIGNALING_PATHWAY	-0.21395	-0.751856	0.982609	0.967553	1	1165	tags=7%, list=5%, signal=7%
KEGG_BETA_ALANINE_METABOLISM	-0.26811	-0.719208	0.897727	0.981468	1	1479	tags=14%, list=6%, signal=15%
KEGG_PROXIMAL_TUBULE_BICARBONATE_RECLAMATION	-0.260667	-0.667982	0.94837	0.992601	1	4965	tags=38%, list=21%, signal=48%
KEGG_GALACTOSE_METABOLISM	-0.201009	-0.543694	0.997215	0.997689	1	2710	tags=13%, list=11%, signal=14%
